# Rhizosphere-enriched microbes as a pool to design synthetic communities for reproducible beneficial outputs

**DOI:** 10.1101/488064

**Authors:** Maria-Dimitra Tsolakidou, Ioannis A. Stringlis, Natalia Fanega-Sleziak, Stella Papageorgiou, Antria Tsalakou, Iakovos S. Pantelides

**Author notes:** Shared first authors (Maria-Dimitra Tsolakidou, Ioannis A. Stringlis). **Corresponding author:** Iakovos S. Pantelides, **Address:** Department of Agricultural Sciences, Biotechnology and Food Science, Cyprus University of Technology, 30 Arch. Kyprianos Str., 3036 Limassol, Cyprus., **E-mail:**.

## Abstract

Composts represent a sustainable way to suppress diseases and improve plant growth. Identification of compost-derived microbial communities enriched in the rhizosphere of plants and characterization of their traits, could facilitate the design of microbial synthetic communities (SynComs) that upon soil inoculation could yield consistent beneficial effects towards plants. Here, we characterized a collection of compost-derived bacteria, previously isolated from tomato rhizosphere, for *in vitro* antifungal activity against soil-borne fungal pathogens and for their potential to change growth parameters in *Arabidopsis*. We further assessed root-competitive traits in the dominant rhizospheric genus *Bacillus*. Certain isolated rhizobacteria displayed antifungal activity against the tested pathogens and affected growth of *Arabidopsis*, and Bacilli members possessed several enzymatic activities. Subsequently, we designed two SynComs with different composition and tested their effect on *Arabidopsis* and tomato growth and health. SynCom1, consisting of different bacterial genera, displayed negative effect on *Arabidopsis in vitro*, but promoted tomato growth in pots. SynCom2, consisting of Bacilli, didn’t affect *Arabidopsis* growth, enhanced tomato growth and suppressed Fusarium wilt symptoms. Overall, we found selection of compost-derived microbes with beneficial properties in the rhizosphere of tomato plants, and observed that application of SynComs on poor substrates can yield reproducible plant phenotypes.
