## Supplementary material for "Rhizosphere-enriched microbes as a pool to design synthetic communities for reproducible beneficial outputs"

### Sheet: ranking
Table S1: Rhizospheric isolates used in this study
Species identification was based on 16S rDNA sequencing and blastn comparison with NCBI dtabase. The higher taxonomic ranks (Phylum-->Genus) were retrieved from UniProt taxonomy database
DOMAIN	KINGDOM	PHYLUM	CLASS	ORDER	FAMILY	GENUS	SPECIES
Bacteria	N/A	Proteobacteria	BetaProteobacteria	Burkholderiales	Comamonadaceae	Acidovorax	Acidovorax sp. 1Ba38
Bacteria	N/A	Proteobacteria	BetaProteobacteria	Burkholderiales	Alcaligenaceae	Advenella	Advenella sp. 2Ba41
Bacteria	N/A	Proteobacteria	AlphaProteobacteria	Rhizobiales	Rhizobiaceae	Agrobacterium	Agrobacterium tumefaciens 1Ba29
Bacteria	N/A	Proteobacteria	AlphaProteobacteria	Rhizobiales	Rhizobiaceae	Agrobacterium	Agrobacterium tumefaciens 1Ba5
Bacteria	N/A	Proteobacteria	AlphaProteobacteria	Rhizobiales	Rhizobiaceae	Agrobacterium	Agrobacterium tumefaciens 1Ba7
Bacteria	N/A	Proteobacteria	AlphaProteobacteria	Rhizobiales	Rhizobiaceae	Agrobacterium	Agrobacterium tumefaciens 2Ba18
Bacteria	N/A	Proteobacteria	AlphaProteobacteria	Rhizobiales	Rhizobiaceae	Agrobacterium	Agrobacterium tumefaciens 2Ba4
Bacteria	N/A	Proteobacteria	AlphaProteobacteria	Rhizobiales	Rhizobiaceae	Agrobacterium	Agrobacterium tumefaciens 3Ba32
Bacteria	N/A	Proteobacteria	AlphaProteobacteria	Rhizobiales	Rhizobiaceae	Agrobacterium	Agrobacterium tumefaciens 3Ba41
Bacteria	N/A	Firmicutes	Bacilli	Bacillales	Bacillaceae	Bacillus	Bacillus chandigarhensis 1Ba50
Bacteria	N/A	Firmicutes	Bacilli	Bacillales	Bacillaceae	Bacillus	Bacillus chandigarhensis 3Ba3
Bacteria	N/A	Firmicutes	Bacilli	Bacillales	Bacillaceae	Bacillus	Bacillus circulans 1Ba46
Bacteria	N/A	Firmicutes	Bacilli	Bacillales	Bacillaceae	Bacillus	Bacillus endophyticus 1Ba2
Bacteria	N/A	Firmicutes	Bacilli	Bacillales	Bacillaceae	Bacillus	Bacillus endophyticus 3Ba21
Bacteria	N/A	Firmicutes	Bacilli	Bacillales	Bacillaceae	Bacillus	Bacillus firmus 1Ba1
Bacteria	N/A	Firmicutes	Bacilli	Bacillales	Bacillaceae	Bacillus	Bacillus firmus 1Ba42
Bacteria	N/A	Firmicutes	Bacilli	Bacillales	Bacillaceae	Bacillus	Bacillus firmus 1Ba44
Bacteria	N/A	Firmicutes	Bacilli	Bacillales	Bacillaceae	Bacillus	Bacillus firmus 1Ba54
Bacteria	N/A	Firmicutes	Bacilli	Bacillales	Bacillaceae	Bacillus	Bacillus firmus 1Ba8
Bacteria	N/A	Firmicutes	Bacilli	Bacillales	Bacillaceae	Bacillus	Bacillus firmus 2Ba13
Bacteria	N/A	Firmicutes	Bacilli	Bacillales	Bacillaceae	Bacillus	Bacillus firmus 2Ba2
Bacteria	N/A	Firmicutes	Bacilli	Bacillales	Bacillaceae	Bacillus	Bacillus firmus 2Ba23
Bacteria	N/A	Firmicutes	Bacilli	Bacillales	Bacillaceae	Bacillus	Bacillus firmus 2Ba45
Bacteria	N/A	Firmicutes	Bacilli	Bacillales	Bacillaceae	Bacillus	Bacillus firmus 2Ba55
Bacteria	N/A	Firmicutes	Bacilli	Bacillales	Bacillaceae	Bacillus	Bacillus firmus 2Ba56
Bacteria	N/A	Firmicutes	Bacilli	Bacillales	Bacillaceae	Bacillus	Bacillus firmus 3Ba1
Bacteria	N/A	Firmicutes	Bacilli	Bacillales	Bacillaceae	Bacillus	Bacillus foraminis 1Ba49
Bacteria	N/A	Firmicutes	Bacilli	Bacillales	Bacillaceae	Bacillus	Bacillus humi 1Ba28
Bacteria	N/A	Firmicutes	Bacilli	Bacillales	Bacillaceae	Bacillus	Bacillus humi 1Ba43
Bacteria	N/A	Firmicutes	Bacilli	Bacillales	Bacillaceae	Bacillus	Bacillus humi 3Ba30
Bacteria	N/A	Firmicutes	Bacilli	Bacillales	Bacillaceae	Bacillus	Bacillus licheniformis 1Ba18
Bacteria	N/A	Firmicutes	Bacilli	Bacillales	Bacillaceae	Bacillus	Bacillus licheniformis 3Ba16
Bacteria	N/A	Firmicutes	Bacilli	Bacillales	Bacillaceae	Bacillus	Bacillus licheniformis 3Ba20
Bacteria	N/A	Firmicutes	Bacilli	Bacillales	Bacillaceae	Bacillus	Bacillus licheniformis 3Ba44
Bacteria	N/A	Firmicutes	Bacilli	Bacillales	Bacillaceae	Bacillus	Bacillus licheniformis 3Ba45
Bacteria	N/A	Firmicutes	Bacilli	Bacillales	Bacillaceae	Bacillus	Bacillus licheniformis 3Ba9
Bacteria	N/A	Firmicutes	Bacilli	Bacillales	Bacillaceae	Bacillus	Bacillus licheniformis 3Ba5
Bacteria	N/A	Firmicutes	Bacilli	Bacillales	Bacillaceae	Bacillus	Bacillus licheniformis 3Ba17
Bacteria	N/A	Firmicutes	Bacilli	Bacillales	Bacillaceae	Bacillus	Bacillus licheniformis 3Ba28
Bacteria	N/A	Firmicutes	Bacilli	Bacillales	Bacillaceae	Bacillus	Bacillus licheniformis 3Ba46
Bacteria	N/A	Firmicutes	Bacilli	Bacillales	Bacillaceae	Bacillus	Bacillus megaterium 1Ba20
Bacteria	N/A	Firmicutes	Bacilli	Bacillales	Bacillaceae	Bacillus	Bacillus niacini 1Ba10
Bacteria	N/A	Firmicutes	Bacilli	Bacillales	Bacillaceae	Bacillus	Bacillus niacini 1Ba25
Bacteria	N/A	Firmicutes	Bacilli	Bacillales	Bacillaceae	Bacillus	Bacillus niacini 1Ba35
Bacteria	N/A	Firmicutes	Bacilli	Bacillales	Bacillaceae	Bacillus	Bacillus niacini 2Ba36
Bacteria	N/A	Firmicutes	Bacilli	Bacillales	Bacillaceae	Bacillus	Bacillus novalis 3Ba3
Bacteria	N/A	Firmicutes	Bacilli	Bacillales	Bacillaceae	Bacillus	Bacillus sp. 1Ba17
Bacteria	N/A	Firmicutes	Bacilli	Bacillales	Bacillaceae	Bacillus	Bacillus sp. 2Ba43
Bacteria	N/A	Firmicutes	Bacilli	Bacillales	Bacillaceae	Bacillus	Bacillus sp. 3Ba50
Bacteria	N/A	Firmicutes	Bacilli	Bacillales	Bacillaceae	Bacillus	Bacillus sp. 3Ba3
Bacteria	N/A	Firmicutes	Bacilli	Bacillales	Bacillaceae	Bacillus	Bacillus sp. 3Ba45
Bacteria	N/A	Firmicutes	Bacilli	Bacillales	Bacillaceae	Bacillus	Bacillus sp. 3Ba25
Bacteria	N/A	Firmicutes	Bacilli	Bacillales	Bacillaceae	Bacillus	Bacillus sp. 3Ba35
Bacteria	N/A	Firmicutes	Bacilli	Bacillales	Bacillaceae	Bacillus	Bacillus subtilis 1Ba19
Bacteria	N/A	Firmicutes	Bacilli	Bacillales	Bacillaceae	Bacillus	Bacillus subtilis CCS
Bacteria	N/A	Firmicutes	Bacilli	Bacillales	Bacillaceae	Bacillus	Bacillus subtilis 2Ba19s
Bacteria	N/A	Bacteroidetes	Flavobacteriia	Flavobacteriales	Flavobacteriaceae	Chryseobacterium	Chryseobacterium sp. 2Ba10
Bacteria	N/A	Bacteroidetes	Flavobacteriia	Flavobacteriales	Flavobacteriaceae	Chryseobacterium	Chryseobacterium sp. 2Ba19
Bacteria	N/A	Bacteroidetes	Flavobacteriia	Flavobacteriales	Flavobacteriaceae	Chryseobacterium	Chryseobacterium sp. 2Ba21
Bacteria	N/A	Bacteroidetes	Flavobacteriia	Flavobacteriales	Flavobacteriaceae	Chryseobacterium	Chryseobacterium sp. 2Ba22
Bacteria	N/A	Bacteroidetes	Flavobacteriia	Flavobacteriales	Flavobacteriaceae	Chryseobacterium	Chryseobacterium sp. 2Ba24
Bacteria	N/A	Bacteroidetes	Flavobacteriia	Flavobacteriales	Flavobacteriaceae	Chryseobacterium	Chryseobacterium sp. 2Ba34
Bacteria	N/A	Bacteroidetes	Flavobacteriia	Flavobacteriales	Flavobacteriaceae	Chryseobacterium	Chryseobacterium wanjuense 2Ba39
Bacteria	N/A	Bacteroidetes	Flavobacteriia	Flavobacteriales	Flavobacteriaceae	Chryseobacterium	Chryseobacterium wanjuense 2Ba39
Bacteria	N/A	Bacteroidetes	Flavobacteriia	Flavobacteriales	Flavobacteriaceae	Chryseobacterium	Chryseobacterium wanjuense 2Ba48
Bacteria	N/A	Bacteroidetes	Flavobacteriia	Flavobacteriales	Flavobacteriaceae	Chryseobacterium	Chryseobacterium wanjuense 2Ba46s
Bacteria	N/A	Bacteroidetes	Flavobacteriia	Flavobacteriales	Flavobacteriaceae	Chryseobacterium	Chryseobacterium wanjuense 3Ba14
Bacteria	N/A	Proteobacteria	BetaProteobacteria	Burkholderiales	Comamonadaceae	Delftia	Delftia sp. 2Ba46
Bacteria	N/A	Proteobacteria	GammaProteobacteria	Enterobacterales	Enterobacteriaceae	Enterobacter	Enterobacter cloacae 2Ba28
Bacteria	N/A	Proteobacteria	GammaProteobacteria	Enterobacterales	Enterobacteriaceae	Enterobacter	Enterobacter cloacae 2Ba30
Bacteria	N/A	Proteobacteria	GammaProteobacteria	Enterobacterales	Enterobacteriaceae	Enterobacter	Enterobacter cloacae 2Ba47
Bacteria	N/A	Proteobacteria	GammaProteobacteria	Enterobacterales	Enterobacteriaceae	Enterobacter	Enterobacter cloacae 2Ba27
Bacteria	N/A	Bacteroidetes	Flavobacteriia	Flavobacteriales	Flavobacteriaceae	Flavobacterium	Flavobacterium sp. 1Ba37
Bacteria	N/A	Bacteroidetes	Flavobacteriia	Flavobacteriales	Flavobacteriaceae	Flavobacterium	Flavobacterium sp. 3Ba23
Bacteria	N/A	Actinobacteria	N/A	Micrococcales	Promicromonosporaceae	Isoptericola	Isoptericola variabilis 2Ba8
Bacteria	N/A	Actinobacteria	N/A	Micrococcales	Promicromonosporaceae	Isoptericola	Isoptericola variabilis 1Ba24
Bacteria	N/A	Proteobacteria	GammaProteobacteria	Xanthomonadales	Xanthomonadaceae	Luteimonas	Luteimonas mephitis 1Ba33
Bacteria	N/A	Proteobacteria	GammaProteobacteria	Xanthomonadales	Xanthomonadaceae	Luteimonas	Luteimonas mephitis 1Ba39
Bacteria	N/A	Proteobacteria	GammaProteobacteria	Xanthomonadales	Xanthomonadaceae	Luteimonas	Luteimonas mephitis 2Ba3
Bacteria	N/A	Proteobacteria	GammaProteobacteria	Xanthomonadales	Xanthomonadaceae	Lysobacter	Lysobacter sp. 2Ba14
Bacteria	N/A	Actinobacteria	N/A	Micrococcales	Microbacteriaceae	Microbacterium	Microbacterium esteraromaticum 2Ba29
Bacteria	N/A	Actinobacteria	N/A	Micrococcales	Microbacteriaceae	Microbacterium	Microbacterium esteraromaticum 2Ba5
Bacteria	N/A	Actinobacteria	N/A	Micrococcales	Microbacteriaceae	Microbacterium	Microbacterium esteraromaticum 2Ba7
Bacteria	N/A	Actinobacteria	N/A	Micrococcales	Microbacteriaceae	Microbacterium	Microbacterium esteraromaticum 3Ba8
Bacteria	N/A	Actinobacteria	N/A	Micrococcales	Microbacteriaceae	Microbacterium	Microbacterium esteraromaticum 3Ba24
Bacteria	N/A	Actinobacteria	N/A	Micrococcales	Microbacteriaceae	Microbacterium	Microbacterium esteraromaticum 3Ba26
Bacteria	N/A	Actinobacteria	N/A	Micrococcales	Microbacteriaceae	Microbacterium	Microbacterium foliorum 1Ba13
Bacteria	N/A	Actinobacteria	N/A	Micrococcales	Microbacteriaceae	Microbacterium	Microbacterium foliorum 1Ba23
Bacteria	N/A	Actinobacteria	N/A	Micrococcales	Microbacteriaceae	Microbacterium	Microbacterium foliorum 1Ba27
Bacteria	N/A	Actinobacteria	N/A	Micrococcales	Microbacteriaceae	Microbacterium	Microbacterium foliorum 1Ba30
Bacteria	N/A	Actinobacteria	N/A	Micrococcales	Microbacteriaceae	Microbacterium	Microbacterium foliorum 1Ba31
Bacteria	N/A	Actinobacteria	N/A	Micrococcales	Microbacteriaceae	Microbacterium	Microbacterium foliorum 1Ba32
Bacteria	N/A	Actinobacteria	N/A	Micrococcales	Microbacteriaceae	Microbacterium	Microbacterium foliorum 1Ba53
Bacteria	N/A	Actinobacteria	N/A	Micrococcales	Microbacteriaceae	Microbacterium	Microbacterium foliorum 3Ba12
Bacteria	N/A	Actinobacteria	N/A	Micrococcales	Microbacteriaceae	Microbacterium	Microbacterium foliorum 3Ba39
Bacteria	N/A	Actinobacteria	N/A	Micrococcales	Microbacteriaceae	Microbacterium	Microbacterium foliorum 3Ba37
Bacteria	N/A	Actinobacteria	N/A	Micrococcales	Microbacteriaceae	Microbacterium	Microbacterium foliorum 3Ba42
Bacteria	N/A	Actinobacteria	N/A	Micrococcales	Microbacteriaceae	Microbacterium	Microbacterium foliorum 2Ba37
Bacteria	N/A	Actinobacteria	N/A	Micrococcales	Microbacteriaceae	Microbacterium	Microbacterium foliorum 2Ba38
Bacteria	N/A	Actinobacteria	N/A	Micrococcales	Microbacteriaceae	Microbacterium	Microbacterium paraoxydans 1Ba51s
Bacteria	N/A	Actinobacteria	N/A	Micrococcales	Microbacteriaceae	Microbacterium	Microbacterium sp. 1Ba51
Bacteria	N/A	Actinobacteria	N/A	Micrococcales	Microbacteriaceae	Microbacterium	Microbacterium sp. 2Ba33
Bacteria	N/A	Actinobacteria	N/A	Micrococcales	Microbacteriaceae	Microbacterium	Microbacterium sp. 3Ba33
Bacteria	N/A	Actinobacteria	N/A	Micrococcales	Microbacteriaceae	Microbacterium	Microbacterium sp. 3Ba31
Bacteria	N/A	Actinobacteria	N/A	Micrococcales	Microbacteriaceae	Microbacterium	Microbacterium sp. 3Ba33
Bacteria	N/A	Proteobacteria	AlphaProteobacteria	Rhizobiales	Rhizobiaceae	Ochrobactrum	Ochrobactrum sp. 2Ba51
Bacteria	N/A	Proteobacteria	AlphaProteobacteria	Rhizobiales	Rhizobiaceae	Ochrobactrum	Ochrobactrum sp. 2Ba51
Bacteria	N/A	Proteobacteria	AlphaProteobacteria	Rhizobiales	Rhizobiaceae	Ochrobactrum	Ochrobactrum sp. 3Ba22
Bacteria	N/A	Proteobacteria	AlphaProteobacteria	Rhizobiales	Rhizobiaceae	Ochrobactrum	Ochrobactrum sp. 3Ba34
Bacteria	N/A	Proteobacteria	AlphaProteobacteria	Rhizobiales	Rhizobiaceae	Ochrobactrum	Ochrobactrum sp. 3Ba38
Bacteria	N/A	Proteobacteria	AlphaProteobacteria	Rhizobiales	Rhizobiaceae	Ochrobactrum	Ochrobactrum sp. 2Ba42
Bacteria	N/A	Proteobacteria	GammaProteobacteria	Pseudomonadales	Pseudomonadaceae	Pseudomonas	Pseudomonas anguilliseptica 1Ba3
Bacteria	N/A	Proteobacteria	GammaProteobacteria	Pseudomonadales	Pseudomonadaceae	Pseudomonas	Pseudomonas anguilliseptica 1Ba4
Bacteria	N/A	Proteobacteria	GammaProteobacteria	Pseudomonadales	Pseudomonadaceae	Pseudomonas	Pseudomonas anguilliseptica 1Ba6
Bacteria	N/A	Proteobacteria	GammaProteobacteria	Pseudomonadales	Pseudomonadaceae	Pseudomonas	Pseudomonas hibiscicola 1Ba41
Bacteria	N/A	Proteobacteria	GammaProteobacteria	Pseudomonadales	Pseudomonadaceae	Pseudomonas	Pseudomonas putida 3Ba4
Bacteria	N/A	Proteobacteria	GammaProteobacteria	Pseudomonadales	Pseudomonadaceae	Pseudomonas	Pseudomonas sp. 2Ba16
Bacteria	N/A	Proteobacteria	GammaProteobacteria	Pseudomonadales	Pseudomonadaceae	Pseudomonas	Pseudomonas sp. 2Ba17
Bacteria	N/A	Proteobacteria	GammaProteobacteria	Pseudomonadales	Pseudomonadaceae	Pseudomonas	Pseudomonas stutzeri 3Ba2
Bacteria	N/A	Proteobacteria	AlphaProteobacteria	Rhizobiales	Rhizobiaceae	Sinorhizobium	Sinorhizobium adhaerens 1Ba26
Bacteria	N/A	Proteobacteria	GammaProteobacteria	Xanthomonadales	Xanthomonadaceae	Stenotrophomonas	Stenotrophomonas maltophilia 1Ba15
Bacteria	N/A	Proteobacteria	GammaProteobacteria	Xanthomonadales	Xanthomonadaceae	Stenotrophomonas	Stenotrophomonas maltophilia 1Ba16
Bacteria	N/A	Proteobacteria	GammaProteobacteria	Xanthomonadales	Xanthomonadaceae	Stenotrophomonas	Stenotrophomonas maltophilia 1Ba45
Bacteria	N/A	Proteobacteria	GammaProteobacteria	Xanthomonadales	Xanthomonadaceae	Stenotrophomonas	Stenotrophomonas maltophilia 1Ba47
Bacteria	N/A	Proteobacteria	GammaProteobacteria	Xanthomonadales	Xanthomonadaceae	Stenotrophomonas	Stenotrophomonas maltophilia 2Ba1
Bacteria	N/A	Proteobacteria	GammaProteobacteria	Xanthomonadales	Xanthomonadaceae	Stenotrophomonas	Stenotrophomonas maltophilia 2Ba25
Bacteria	N/A	Proteobacteria	GammaProteobacteria	Xanthomonadales	Xanthomonadaceae	Stenotrophomonas	Stenotrophomonas maltophilia 2Ba26
Bacteria	N/A	Proteobacteria	GammaProteobacteria	Xanthomonadales	Xanthomonadaceae	Stenotrophomonas	Stenotrophomonas maltophilia 2Ba32
Bacteria	N/A	Proteobacteria	GammaProteobacteria	Xanthomonadales	Xanthomonadaceae	Stenotrophomonas	Stenotrophomonas maltophilia 2Ba35
Bacteria	N/A	Proteobacteria	GammaProteobacteria	Xanthomonadales	Xanthomonadaceae	Stenotrophomonas	Stenotrophomonas maltophilia 2Ba40
Bacteria	N/A	Proteobacteria	GammaProteobacteria	Xanthomonadales	Xanthomonadaceae	Stenotrophomonas	Stenotrophomonas maltophilia 2Ba44
Bacteria	N/A	Proteobacteria	GammaProteobacteria	Xanthomonadales	Xanthomonadaceae	Stenotrophomonas	Stenotrophomonas maltophilia 2Ba49
Bacteria	N/A	Proteobacteria	GammaProteobacteria	Xanthomonadales	Xanthomonadaceae	Stenotrophomonas	Stenotrophomonas maltophilia 2Ba50
Bacteria	N/A	Proteobacteria	GammaProteobacteria	Xanthomonadales	Xanthomonadaceae	Stenotrophomonas	Stenotrophomonas maltophilia 2Ba52
Bacteria	N/A	Proteobacteria	GammaProteobacteria	Xanthomonadales	Xanthomonadaceae	Stenotrophomonas	Stenotrophomonas maltophilia 2Ba6
Bacteria	N/A	Proteobacteria	GammaProteobacteria	Xanthomonadales	Xanthomonadaceae	Stenotrophomonas	Stenotrophomonas maltophilia 2Ba27
Bacteria	N/A	Proteobacteria	GammaProteobacteria	Xanthomonadales	Xanthomonadaceae	Stenotrophomonas	Stenotrophomonas maltophilia 3Ba7
Bacteria	N/A	Proteobacteria	GammaProteobacteria	Xanthomonadales	Xanthomonadaceae	Stenotrophomonas	Stenotrophomonas maltophilia 3Ba6
Bacteria	N/A	Proteobacteria	GammaProteobacteria	Xanthomonadales	Xanthomonadaceae	Stenotrophomonas	Stenotrophomonas maltophilia 3Ba13
Bacteria	N/A	Proteobacteria	GammaProteobacteria	Xanthomonadales	Xanthomonadaceae	Stenotrophomonas	Stenotrophomonas maltophilia 3Ba18
Bacteria	N/A	Proteobacteria	GammaProteobacteria	Xanthomonadales	Xanthomonadaceae	Stenotrophomonas	Stenotrophomonas maltophilia 3Ba15
Bacteria	N/A	Proteobacteria	GammaProteobacteria	Xanthomonadales	Xanthomonadaceae	Stenotrophomonas	Stenotrophomonas maltophilia 3Ba19
Bacteria	N/A	Proteobacteria	GammaProteobacteria	Xanthomonadales	Xanthomonadaceae	Stenotrophomonas	Stenotrophomonas maltophilia 3Ba29
