## Supplementary material for "Rhizosphere-enriched microbes as a pool to design synthetic communities for reproducible beneficial outputs"

### Sheet: Sheet1
Table S3: List of rhizospheric isolates composing the synthetic communities (SynComs) and their proportion (%) in the total isolated microbes
Phylum	Species	%	No isolates (total 143)	Isolates for SynCom1 (25 isolates)	Isolates for SynCom2 (25 isolates)
Proteobacteria	Acidovorax sp.	0.00699301	1
Proteobacteria	Advenella sp.	0.00699301	1
Proteobacteria	Agrobacterium tumefaciens	0.048951	7	2Ba4
Firmicutes	Bacillus chandigarhensis	0.013986	2		3Ba3
Firmicutes	Bacillus circulans	0.00699301	1		1Ba46
Firmicutes	Bacillus endophyticus	0.013986	2	1Ba2	1Ba2 3Ba21
Firmicutes	Bacillus firmus	0.0839161	12	2Ba55 2Ba2	2Ba55
Firmicutes	Bacillus foraminis	0.00699301	1		1Ba49
Firmicutes	Bacillus humi	0.020979	3	3Ba30	1Ba28 1Ba43 3Ba30
Firmicutes	Bacillus licheniformis	0.0699301	10	3Ba9 3Ba17	1Ba18 3Ba16 3Ba17 3Ba20 3Ba28 3Ba44 3Ba45 3Ba46 3Ba9
Firmicutes	Bacillus megaterium	0.00699301	1		1Ba20
Firmicutes	Bacillus niacini	0.027972	4	1Ba10	1Ba10
Firmicutes	Bacillus novalis	0.00699301	1
Firmicutes	Bacillus sp.	0.048951	7	2Ba43	2Ba43 3Ba35
Firmicutes	Bacillus subtilis	0.020979	3		1Ba19s CCS 2Ba19s
Bacteroidetes	Chryseobacterium sp.	0.041958	6	2Ba19
Bacteroidetes	Chryseobacterium wanjuense	0.034965	5	2Ba46s
Proteobacteria	Delftia sp.	0.00699301	1
Proteobacteria	Enterobacter cloacae	0.027972	4	2Ba30
Bacteroidetes	Flavobacterium sp.	0.013986	2
Actinobacteria	Isoptericola variabilis	0.013986	2
Proteobacteria	Luteimonas mephitis	0.020979	3	1Ba33
Proteobacteria	Lysobacter sp.	0.00699301	1
Actinobacteria	Microbacterium esteraromaticum	0.041958	6	3Ba33
Actinobacteria	Microbacterium foliorum	0.0909091	13	1Ba13 2Ba37
Actinobacteria	Microbacterium paraoxydans	0.00699301	1
Actinobacteria	Microbacterium sp.	0.034965	5	1Ba51
Proteobacteria	Ochrobactrum sp.	0.041958	6	2Ba42 2Ba51
Proteobacteria	Pseudomonas anguilliseptica	0.020979	3	1Ba3
Proteobacteria	Pseudomonas hibiscicola	0.00699301	1
Proteobacteria	Pseudomonas putida	0.00699301	1	3Ba4
Proteobacteria	Pseudomonas sp.	0.013986	2
Proteobacteria	Pseudomonas stutzeri	0.00699301	1
Proteobacteria	Sinorhizobium adhaerens	0.00699301	1
Proteobacteria	Stenotrophomonas maltophilia	0.160839	23	1Ba16 2Ba27 2Ba32 2Ba50
SynCom1 (Rhizosphere)	SynCom2 (Bacilli)
A. tumefaciens 2Ba4	B. chandigarhensis 3Ba3
B. endophyticus 1Ba2	B. endophyticus 1Ba2
B. humi 3Ba30	B. endophyticus 3Ba21
B. licheniformis 3Ba17	B. humi 1Ba28
B. licheniformis 3Ba9	B. humi 1Ba43
B. firmus 2Ba55	B. humi 3Ba30
B. firmus 2Ba2	B. licheniformis 1Ba18
B. niacini 1Ba10	B. licheniformis 3Ba16
Bacillus sp. 2Ba43	B. licheniformis 3Ba17
Chryseobacterium sp. 2Ba19	B. licheniformis 3Ba20
C. wanjuense 2Ba46s	B. licheniformis 3Ba28
E. cloacae 2Ba30	B. licheniformis 3Ba44
L. mephitis 1Ba33	B. licheniformis 3Ba45
M. foliorum 1Ba13	B. licheniformis 3Ba46
M. foliorum 2Ba37	B. licheniformis 3Ba9
Microbacterium sp. 1Ba51	B. megaterium 1Ba20
M. esteraromaticum 3Ba33	B. subtilis 1Ba19
Ochrobactrum sp. 2Ba42	B. subtilis 2Ba19s
Ochrobactrum sp. 2Ba51	B. subtilis CCS
P. anguilliseptica 1Ba3	B. circulans 1Ba46
P. putida 3Ba4	B. firmus 2Ba55
S. maltophilia 1Ba16	B. foraminis 1Ba49
S. maltophilia 2Ba27	B. niacini 1Ba10
S. maltophilia 2Ba50	Bacillus sp. 2Ba43
S. maltophilia 2Ba32	Bacillus sp. 3Ba35
